# A comprehensive portrait of antimicrobial resistance in the zoonotic pathogen *Streptococcus suis*

**DOI:** 10.1101/2020.05.05.078493

**Authors:** Nazreen F. Hadjirin, Eric L. Miller, Gemma G. R. Murray, Phung L. K. Yen, Ho D. Phuc, Thomas M. Wileman, Juan Hernandez-Garcia, Susanna M. Williamson, Julian Parkhill, Duncan J. Maskell, Rui Zhou, Nahuel Fittipaldi, Marcelo Gottschalk, A.W. (Dan) Tucker, Ngo Thi Hoa, John J. Welch, Lucy A. Weinert

## Abstract

Antimicrobial resistance (AMR) is among the gravest threats to human health and food security worldwide. Pigs receive more antimicrobials than most other livestock, and are a known source of zoonotic disease. We studied AMR in *Streptococcus suis*, a commensal found in most pigs, but which can also cause serious disease in both pigs and humans. We obtained replicated measures of Minimum Inhibitory Concentration (MIC) for 16 antibiotics, across a panel of 678 isolates, from the major pig-producing regions of the world. For several drugs, there was no natural separation into “resistant” and “susceptible”, highlighting the need to treat MIC as a quantitative trait. We found differences in MICs between countries, consistent with their patterns of antimicrobial usage. AMR levels were high even for drugs not used to treat *S. suis*, with many multi-drug resistant isolates. And similar levels of resistance were found in pigs and humans from zoonotic regions. We next used whole genome sequences for each isolate to identify 43 candidate resistance determinants, 22 of which were novel in *S. suis*. The presence of these determinants explained most of the variation in MIC. But there were also complications, including epistatic interactions, where known resistance alleles had no effect in some genetic backgrounds. Beta-lactam resistance involved many variants of small effect, appearing in a characteristic order. Our results confirm the potential for genomic data to aid in the fight against AMR, but also demonstrate that it cannot be tackled one species or one drug at a time.
