## Supplementary material for "A comprehensive portrait of antimicrobial resistance in the zoonotic pathogen *Streptococcus suis*": TableS3

Strain	Bioproject or Accession number	BAPs group
SS_0942	PRJNA428542	1
SS_0944	PRJNA428542	1
SS_1044	PRJNA428542	1
90_4582	PRJNA628943	2
3_ARTICULATION	PRJNA628943	4
3_CEREBRO	PRJNA628943	4
4_2CEREBRO	PRJNA628943	4
4_ARTICULATION	PRJNA628943	4
TWLWHOG	PRJNA628943	4
BM334B	PRJEB8392	4
BM345B	PRJEB8392	4
BM346B	PRJEB8392	4
BM357B	PRJEB8392	4
BM358a	PRJEB8392	4
BM362a	PRJEB8392	4
BM366a	PRJEB8392	4
BM373a	PRJEB8392	4
BM411a	PRJEB8392	4
BM418a	PRJEB8392	4
BM424a	PRJEB8392	4
BM436a	PRJEB8392	4
BM441a	PRJEB8392	4
BM444a	PRJEB8392	4
BM452C	PRJEB8392	4
BM460	PRJEB8392	4
BM461	PRJEB8392	4
BM465	PRJEB8392	4
BM466	PRJEB8392	4
BM471	PRJEB8392	4
BM478	PRJEB8392	4
CTU02SS_DN025	PRJEB8392	4
CTU02SS_DN026	PRJEB8392	4
EN003	PRJEB8392	4
EN010	PRJEB8392	4
EN0114	PRJEB8392	4
EN015	PRJEB8392	4
EN020	PRJEB8392	4
EN023	PRJEB8392	4
EN024	PRJEB8392	4
EN031	PRJEB8392	4
EN044	PRJEB8392	4
EN050	PRJEB8392	4
EN068	PRJEB8392	4
EN124	PRJEB8392	4
EN170	PRJEB8392	4
EN171	PRJEB8392	4
EN177	PRJEB8392	4
EN191	PRJEB8392	4
EN251	PRJEB8392	4
EN253	PRJEB8392	4
EN264	PRJEB8392	4
EN271	PRJEB8392	4
EN281	PRJEB8392	4
EN314	PRJEB8392	4
EN326	PRJEB8392	4
EN330	PRJEB8392	4
EN370	PRJEB8392	4
EN399	PRJEB8392	4
EN506	PRJEB8392	4
EN507	PRJEB8392	4
EN508	PRJEB8392	4
EN515	PRJEB8392	4
EN633	PRJEB8392	4
EN636	PRJEB8392	4
EN652	PRJEB8392	4
EN660	PRJEB8392	4
FX147_3	PRJEB8392	4
FX18	PRJEB8392	4
FX184_2	PRJEB8392	4
FX22	PRJEB8392	4
FX336_2	PRJEB8392	4
FX40_1	PRJEB8392	4
FX431	PRJEB8392	4
FX483_3	PRJEB8392	4
FX501	PRJEB8392	4
FX51_2	PRJEB8392	4
FX527_2	PRJEB8392	4
FX535_2	PRJEB8392	4
FX59_4	PRJEB8392	4
FX73_1	PRJEB8392	4
SS101	PRJEB8392	4
SS102	PRJEB8392	4
SS13	PRJEB8392	4
SS14	PRJEB8392	4
SS15	PRJEB8392	4
SS16	PRJEB8392	4
SS17	PRJEB8392	4
SS19	PRJEB8392	4
SS20	PRJEB8392	4
SS21	PRJEB8392	4
SS22	PRJEB8392	4
SS23	PRJEB8392	4
SS24	PRJEB8392	4
SS25	PRJEB8392	4
SS26	PRJEB8392	4
SS27	PRJEB8392	4
SS28	PRJEB8392	4
SS29	PRJEB8392	4
SS30	PRJEB8392	4
SS31	PRJEB8392	4
SS32	PRJEB8392	4
SS33	PRJEB8392	4
SS35	PRJEB8392	4
SS36	PRJEB8392	4
SS37	PRJEB8392	4
SS40	PRJEB8392	4
SS44	PRJEB8392	4
SS46	PRJEB8392	4
SS47	PRJEB8392	4
SS61	PRJEB8392	4
SS65	PRJEB8392	4
SS69	PRJEB8392	4
SS73	PRJEB8392	4
SS74	PRJEB8392	4
SS76	PRJEB8392	4
SS78	PRJEB8392	4
SS79	PRJEB8392	4
SS81	PRJEB8392	4
SS82	PRJEB8392	4
SS83	PRJEB8392	4
SS84	PRJEB8392	4
SS85	PRJEB8392	4
SS87	PRJEB8392	4
SS97	PRJEB8392	4
SS99	PRJEB8392	4
VS2903	PRJEB8392	4
VS2923	PRJEB8392	4
VS2979	PRJEB8392	4
VS3121	PRJEB8392	4
VS329	PRJEB8392	4
VS3309	PRJEB8392	4
VS3466	PRJEB8392	4
VS3513	PRJEB8392	4
VS3517	PRJEB8392	4
VS3537	PRJEB8392	4
VS3543	PRJEB8392	4
VS3569	PRJEB8392	4
VS3575	PRJEB8392	4
VS3587	PRJEB8392	4
VS3640	PRJEB8392	4
VS3699	PRJEB8392	4
VS3709	PRJEB8392	4
VS3756	PRJEB8392	4
VS3804	PRJEB8392	4
VS3861	PRJEB8392	4
VS3865	PRJEB8392	4
VS3878	PRJEB8392	4
VS3881	PRJEB8392	4
VS3886	PRJEB8392	4
VS3888	PRJEB8392	4
SS_0812	PRJNA428542	4
SS_0832	PRJNA428542	4
SS_1024_1	PRJNA428542	4
SS_1358	PRJNA428542	4
SS_2283	PRJNA428542	4
SS_2355	PRJNA428542	4
A7	CP002570	4
CS100322	CP024050	4
GZ1	CP000837	4
JS14	CP002465	4
LSM102	CP016175	4
P1_7	AM946016	4
S10	PRJNA224116	4
S735	CP003736	4
SC070731	CP003922	4
SC19	PRJNA224116	4
SC84	FM252031	4
SS12	CP002640	4
SS2_1	CP018908	4
ZY05719	CP007497	4
T15	CP006246	5
784_1A	PRJEB6250	6
SS_0857	PRJNA428542	7
SS_0858	PRJNA428542	7
SS_0859	PRJNA428542	7
SS_0862	PRJNA428542	7
SS_0863	PRJNA428542	7
SS_0869	PRJNA428542	7
SS_0889	PRJNA428542	7
SS_0890	PRJNA428542	7
11_CEREBRO	PRJNA628943	8
12_CEREBRO	PRJNA628943	8
13_CEREBRO	PRJNA628943	8
D15_036840	PRJNA628943	8
1803662	PRJNA628943	8
LSS12	PRJEB8392	8
SS1046	PRJEB8392	8
SS_0183	PRJNA428542	8
SS_0217	PRJNA428542	8
SS_0347	PRJNA428542	8
SS_0350	PRJNA428542	8
SS_0786	PRJNA428542	8
SS_2215	PRJNA428542	8
125_1A	PRJEB6250	8
DN13	CP015557	8
GZ0565	CP017142	8
LSS39	PRJEB8392	9
SS_0899	PRJNA428542	9
SS_0900	PRJNA428542	9
SS_1356	PRJNA428542	9
SS_1360	PRJNA428542	9
SS_1367	PRJNA428542	9
SS_1369	PRJNA428542	9
SS_2151	PRJNA428542	9
SS_2214	PRJNA428542	9
083_3B	PRJEB6250	9
SS_0324	PRJNA428542	10
SS_0326	PRJNA428542	10
SS_0355	PRJNA428542	10
SS_0356	PRJNA428542	10
SS_0393	PRJNA428542	10
SS_0789	PRJNA428542	10
SS_0810	PRJNA428542	10
SS_0811	PRJNA428542	10
SS_0893	PRJNA428542	10
SS_0895	PRJNA428542	10
SS_1261	PRJNA428542	10
SS_1267	PRJNA428542	10
SS_1276	PRJNA428542	10
SS_1324	PRJNA428542	10
SS_1342	PRJNA428542	10
SS_1380	PRJNA428542	10
SS_1381	PRJNA428542	10
SS_1383	PRJNA428542	10
SS_1416	PRJNA428542	10
6407	NZ_CP008921	10
ST1	CP002651	10
LSS16	PRJEB8392	11
SS_0138	PRJNA428542	11
SS_0667	PRJNA428542	11
SS_0849	PRJNA428542	11
SS_0907	PRJNA428542	11
SS_1100	PRJNA428542	11
SS_1140	PRJNA428542	11
SS_1180	PRJNA428542	11
SS_1313	PRJNA428542	11
SS_1496	PRJNA428542	11
SS_2089	PRJNA428542	11
SS_2261	PRJNA428542	11
SS_2764	PRJNA428542	11
SS_2873	PRJNA428542	11
684_17A	PRJEB6250	11
LSS43	PRJEB8392	13
SS_0262	PRJNA428542	13
SS_0424_1	PRJNA428542	13
SS_0768	PRJNA428542	13
SS_0801	PRJNA428542	13
SS_0957	PRJNA428542	13
SS_0965	PRJNA428542	13
SS_0966	PRJNA428542	13
SS_1012	PRJNA428542	13
SS_1047	PRJNA428542	13
SS_1247	PRJNA428542	13
SS_1251	PRJNA428542	13
SS_1259	PRJNA428542	13
SS_1262	PRJNA428542	13
SS_1263	PRJNA428542	13
SS_1264	PRJNA428542	13
SS_1314	PRJNA428542	13
SS_1317	PRJNA428542	13
SS_1318	PRJNA428542	13
SS_1781	PRJNA428542	13
SS_1782	PRJNA428542	13
SS_1783	PRJNA428542	13
SS_2010	PRJNA428542	13
SS_2039	PRJNA428542	13
SS_2041	PRJNA428542	13
SS_2049_1	PRJNA428542	13
SS_2052	PRJNA428542	13
SS_2070	PRJNA428542	13
SS_2440	PRJNA428542	13
TL13	CP003993	13
SS_0061	PRJNA428542	14
SS_0082	PRJNA428542	14
SS_0148	PRJNA428542	14
SS_0180	PRJNA428542	14
SS_0615	PRJNA428542	14
SS_0629	PRJNA428542	14
SS_0635	PRJNA428542	14
SS_0639	PRJNA428542	14
SS_0927	PRJNA428542	14
SS_0939	PRJNA428542	14
SS_1034	PRJNA428542	14
SS_1059	PRJNA428542	14
SS_1060	PRJNA428542	14
SS_1069	PRJNA428542	14
SS_1076	PRJNA428542	14
SS_1721	PRJNA428542	14
SS_1722	PRJNA428542	14
SS_1961	PRJNA428542	14
SS_2464	PRJNA428542	14
SS_2481	PRJNA428542	14
SS_0013	PRJNA428542	15
SS_0025	PRJNA428542	15
SS_0030	PRJNA428542	15
SS_0031	PRJNA428542	15
SS_0036	PRJNA428542	15
SS_0052	PRJNA428542	15
SS_0053	PRJNA428542	15
SS_0073	PRJNA428542	15
SS_0077	PRJNA428542	15
SS_0081	PRJNA428542	15
SS_0083	PRJNA428542	15
SS_0111	PRJNA428542	15
SS_0139	PRJNA428542	15
SS_0142	PRJNA428542	15
SS_0143	PRJNA428542	15
SS_1200	PRJNA428542	15
SS_1214	PRJNA428542	15
SS_1215	PRJNA428542	15
D12	CP002644	15
LSS15	PRJEB8392	16
SS_0666	PRJNA428542	16
SS_2741	PRJNA428542	16
SS_2843	PRJNA428542	16
684_17B	PRJEB6250	16
SS_1953	PRJNA428542	17
LSS17	PRJEB8392	18
LSS38	PRJEB8392	21
LSS69	PRJEB8392	21
SS_1279	PRJNA428542	21
SS_2233	PRJNA428542	21
SS_2761	PRJNA428542	21
VALENCIA_ST4	PRJNA628943	22
SS_0955	PRJNA428542	22
SS_0964	PRJNA428542	22
SS_0969	PRJNA428542	22
SS_0985	PRJNA428542	22
SS_1050	PRJNA428542	22
SS_1051	PRJNA428542	22
SS_1052	PRJNA428542	22
SS_1053	PRJNA428542	22
SS_1070	PRJNA428542	22
SS_1982	PRJNA428542	22
SS_2080	PRJNA428542	22
SS_2100	PRJNA428542	22
SS_0123	PRJNA428542	23
SS_0166	PRJNA428542	23
SS_0189	PRJNA428542	23
SS_0378	PRJNA428542	23
SS_0649	PRJNA428542	23
SS_0676	PRJNA428542	23
SS_0681	PRJNA428542	23
SS_0707	PRJNA428542	23
SS_0712	PRJNA428542	23
SS_0796	PRJNA428542	23
SS_0797	PRJNA428542	23
SS_0803	PRJNA428542	23
SS_0805	PRJNA428542	23
SS_0949	PRJNA428542	23
SS_0963	PRJNA428542	23
SS_0970	PRJNA428542	23
SS_1008	PRJNA428542	23
SS_1141_1	PRJNA428542	23
SS_1164	PRJNA428542	23
SS_1170	PRJNA428542	23
SS_1171	PRJNA428542	23
SS_1176	PRJNA428542	23
SS_1188	PRJNA428542	23
SS_1194	PRJNA428542	23
SS_1219	PRJNA428542	23
SS_2101	PRJNA428542	23
SS_2169	PRJNA428542	23
SS_2203_1	PRJNA428542	23
SS_2254	PRJNA428542	23
SS_2737	PRJNA428542	23
SS_2795	PRJNA428542	23
SS_2797	PRJNA428542	23
SS_2828	PRJNA428542	23
SS_2829	PRJNA428542	23
SS_2838	PRJNA428542	23
SS_3096	PRJNA428542	23
SS_3099	PRJNA428542	23
ST3	CP002633	24
YB51	CP006645	24
1801887	PRJNA628943	25
MF1S3_4a_LW	PRJNA628943	25
SS1034	PRJEB8392	25
SS_0191	PRJNA428542	25
SS_0192	PRJNA428542	25
HA0609	CP024126	25
NSUI002	CP011419	25
MY1C3_1B	PRJNA628943	25
SS_0179	PRJNA428542	25
SS_0207	PRJNA428542	25
90_1330	CP012731	25
NSUI060	CP012911	27
VALENCIA_ST2	CP012911	28
VALENCIA_ST6	PRJNA628943	28
TMW_SS067	PRJNA628943	28
D9	CP002641	28
1552750	PRJNA628943	30
SS_0614	PRJNA428542	30
SS_1225	PRJNA428542	31
SS_0015	PRJNA428542	32
SS_2231	PRJNA428542	32
SS_2256	PRJNA428542	32
MF1S3_4a_SG	PRJNA628943	33
SS_2187	PRJNA428542	34
SS_2219	PRJNA428542	34
SS_0754	PRJNA428542	35
